# Unraveling the world of halophilic and halotolerant bacteria in cheese by combining cultural, genomic and metagenomic approaches

**DOI:** 10.1101/2020.11.03.353524

**Authors:** Caroline Isabel Kothe, Alexander Bolotin, Bochra-Farah Kraïem, Bedis Dridi, FoodMicrobiome Team, Pierre Renault

## Abstract

Halophilic and halotolerant bacteria are generally assumed to live in natural environments, although they may also be found in foods such as cheese and seafood. These salt-loving bacteria have only been occasionally characterized in cheese, and studies on their ecological and technological functions are still scarce. We therefore selected 13 traditional cheeses in order to systematically characterize these microorganisms in their rinds via cultural, genomic and metagenomic methods. Using different salt-based media, we identified 35 strains with unique 16S rRNA and *rpoB* gene sequences, whose whole genome was sequenced. The most frequently isolated species are the halotolerant Gram-positive bacteria *Brevibacterium aurantiacum* (6) and *Staphylococcus equorum* (3), which are also frequently added as starters. Their genomic analyses confirm the high genetic diversity of *B. aurantiacum* and reveal the presence of two subspecies in *S. equorum*, as well as the genetic proximity of several cheese strains to bovine isolates. Additionally, we isolated 15 Gram-negative strains, potentially defining ten new species of halophilic cheese bacteria, in particular for the genera *Halomonas* and *Psychrobacter*. The use of these genomes as a reference to complement those existing in the databases allowed us to study the representativeness of 66 species of halophilic and halotolerant bacteria in 74 cheese rind metagenomes. The Gram-negative species are particularly abundant in a wide variety of cheeses with high moisture, such as washed-rind cheeses. Finally, analyses of co-occurrences reveal assemblies, including the frequent coexistence of several species of the same genus, forming moderately complex ecosystems with functional redundancies that probably ensure stable cheese development.

**IMPORTANCE:** Salt is commonly added to food to avoid the growth of pathogens by lowering water activity, resulting in profound changes in the medium that lead to the development of particular ecosystems dominated by halophilic and halotolerant bacteria, communities that probably originate in the natural environment. In order to explore these communities that have been poorly studied in food up until now, we developed a combined approach that includes cultures, genomics and metagenomics to deconstruct these ecosystems in cheese rinds. This approach allowed us to isolate 26 different species, ten of which belong to still undescribed species that could be used as references to promote advances in functional studies of this particular world. The metagenomic scan of 74 cheese rind samples for the assembly of 66 halophilic and halotolerant species showed that these bacteria are widely distributed and form moderately complex ecosystems where related species coexist and probably jointly contribute to safe and efficient cheese development.
