## Supplementary material for "Unraveling the world of halophilic and halotolerant bacteria in cheese by combining cultural, genomic and metagenomic approaches": Table S1

### Sheet: Feuil1
	Isolate in this study	Phylum	Class	Order	Best score blast of 16S rRNA [Ref RNA Sequences]			Best score blast of rpoB [Nucleotide]
					Strain	Query cover (%)	Identity (%)	Strain	Query cover (%)	Identity (%)
Gram-positive strains	Brachybacterium sp. FME24	Actinobacteria	Actinobacteria	Micrcoccales	Brachybacterium tyrofermentans CNRZ 926 T	99	99.07	Brachybacterium tyrofermentans CNRZ 926 T	100	93.43
	Brachybacterium tyrofermentans FME25	Actinobacteria	Actinobacteria	Micrcoccales	Brachybacterium tyrofermentans CNRZ 926 T	99	99.6	Brachybacterium tyrofermentans CNRZ 926 T	100	100
	Brevibacterium aurantiacum FME34	Actinobacteria	Actinobacteria	Actinomycetales	Brevibacterium aurantiacum NCDO 739 T	95	98.58	Brevibacterium aurantiacum ATCC 9175 T	100	100
	Brevibacterium aurantiacum FME43	Actinobacteria	Actinobacteria	Actinomycetales	Brevibacterium aurantiacum NCDO 739 T	95	98.44	Brevibacterium aurantiacum ATCC 9175 T	100	99.83
	Brevibacterium aurantiacum FME45	Actinobacteria	Actinobacteria	Actinomycetales	Brevibacterium aurantiacum NCDO 739 T	95	100	Brevibacterium aurantiacum ATCC 9175 T	100	100
	Brevibacterium aurantiacum FME48	Actinobacteria	Actinobacteria	Actinomycetales	Brevibacterium aurantiacum NCDO 739 T	95	98.85	Brevibacterium aurantiacum ATCC 9175 T	100	99.71
	Brevibacterium aurantiacum FME49	Actinobacteria	Actinobacteria	Actinomycetales	Brevibacterium aurantiacum NCDO 739 T	96	98.19	Brevibacterium aurantiacum ATCC 9175 T	100	99.63
	Brevibacterium aurantiacum FME9	Actinobacteria	Actinobacteria	Actinomycetales	Brevibacterium aurantiacum NCDO 739 T	95	98.58	Brevibacterium aurantiacum ATCC 9175 T	100	99.97
	Brevibacterium sp. FME17	Actinobacteria	Actinobacteria	Actinomycetales	Brevibacterium antiquum KM Ac-2118 T	96	98.46	Brevibacterium antiquum KM Ac-2118 T	100	95.23
	Brevibacterium sp. FME37	Actinobacteria	Actinobacteria	Actinomycetales	Brevibacterium antiquum KM Ac-2118 T	96	98.26	Brevibacterium antiquum KM Ac-2118 T	100	95.26
	Corynebacterium casei FME59	Actinobacteria	Actinobacteria	Corynebacteriales	Corynebacterium casei LMG S-19264 T	99	99.8	Corynebacterium casei LMG S-19264 T	100	99.49
	Glutamicibacter arilaitensis FME22	Actinobacteria	Actinobacteria	Actinomycetales	Glutamicibacter arilaitensis Re117 T	99	100	Glutamicibacter arilaitensis Re117 T	100	99.89
	Carnobacterium mobile FME4	Firmicutes	Bacilli	Lactobacillales	Carnobacterium mobile DSM 4848 T	94	99.8	Carnobacterium mobile DSM 4848 T	100	99.78
	Marinilactibacillus psychrotolerans FME56	Firmicutes	Bacilli	Lactobacillales	Marinilactibacillus psychrotolerans NBRC 100002 T	94	99.93	Marinilactibacillus psychrotolerans NBRC 100002 T	100	98.33
	Oceanobacillus oncorhynchi FME55	Firmicutes	Bacilli	Bacillales	Oceanobacillus oncorhynchi subsp. incaldanensis T	95	99.6	Oceanobacillus oncorhynchi Oc5	100	99.83
	Staphylococcus equorum FME18	Firmicutes	Bacilli	Bacillales	Staphylococcus equorum PA 231 T	95	100	Staphylococcus equorum NCTC 12414 T	100	99.92
	Staphylococcus equorum FME19	Firmicutes	Bacilli	Bacillales	Staphylococcus equorum PA 231 T	95	100	Staphylococcus equorum NCTC 12414 T	100	98.76
	Staphylococcus equorum FME58	Firmicutes	Bacilli	Bacillales	Staphylococcus equorum PA 231 T	95	100	Staphylococcus equorum NCTC 12414 T	100	99.63
	Staphylococcus vitulinus FME39	Firmicutes	Bacilli	Bacillales	Staphylococcus vitulinus ATCC 51145 T	95	99.93	Staphylococcus vitulinus DSM 15615 T	100	99.77
	Staphylococcus succinus FME10	Firmicutes	Bacilli	Bacillales	Staphylococcus succinus subsp. succinus AMG-D1 T	98	99.81	Staphylococcus succinus subsp. succinus DSM 14617 T	100	99.5
Gram-negative strains	Advenella sp. FME57	Proteobacteria	Betaproteobacteria	Burkholderiales	Advenella kashmirensis WT001 T	99	98.9	Advenella incenata DSM 23814 T	100	96.48
	Hafnia alvei FME31	Proteobacteria	Gammaproteobacteria	Enterobacterales	Hafnia alvei ATCC 13337 T	95	99.66	Hafnia alvei ATCC 13337 T	100	100
	Halomonas sp. FME1	Proteobacteria	Gammaproteobacteria	Oceanospirillales	Halomonas alkaliantarctica CRSS T	98	98.75	Halomonas sp. JB37	100	100
	Halomonas sp. FME16	Proteobacteria	Gammaproteobacteria	Oceanospirillales	Halomonas alkaliantarctica CRSS T	98	98.09	Halomonas sp. JB380	100	99.63
	Halomonas sp. FME20	Proteobacteria	Gammaproteobacteria	Oceanospirillales	Halomonas zhanjiangensis DSM 21076 T	93	99.52	Halomonas zhanjiangensis DSM 21076 T	100	98.55
	Proteus sp. FME41	Proteobacteria	Gammaproteobacteria	Enterobacterales	Proteus hauseri DSM 14437 T	97	99.07	Proteus hauseri ATCC 700826 T	100	93.92
	Pseudoalteromonas sp. FME14	Proteobacteria	Gammaproteobacteria	Alteromonadales	Pseudoalteromonas mariniglutinosa KMM 3635 T	99	99.44	Pseudoalteromonas prydzensis DSM 14232 T	100	99.33
	Pseudoalteromonas sp.FME53	Proteobacteria	Gammaproteobacteria	Alteromonadales	Pseudoalteromonas distincta KMM 638 T	97	99.73	Pseudoalteromonas nigrifaciens KMM 661T	100	99.73
	Pseudomonas lundensis FME52	Proteobacteria	Gammaproteobacteria	Pseudomonadales	Pseudomonas lundensis ATCC 49968 T	97	99.21	Pseudomonas lundensis W22b	100	99.85
	Pseudomonas sp. FME51	Proteobacteria	Gammaproteobacteria	Pseudomonadales	Pseudomonas litoralis 2SM5 T	93	99.19	Pseudomonas litoralis 2SM5 T	100	93.27
	Psychrobacter sp. FME13	Proteobacteria	Gammaproteobacteria	Pseudomonadales	Psychrobacter arcticus 273-4 T	99	98.18	Psychrobacter sp. 4Dc	99	91.14
	Psychrobacter sp. FME2	Proteobacteria	Gammaproteobacteria	Pseudomonadales	Psychrobacter cibarius JG-219 T	96	100	Psychrobacter cibarius W1	100	96.38
	Psychrobacter sp. FME5	Proteobacteria	Gammaproteobacteria	Pseudomonadales	Psychrobacter arcticus 273-4 T	99	98.96	Psychrobacter proteolyticus HAMBI_2948	99	90.34
	Psychrobacter sp. FME6	Proteobacteria	Gammaproteobacteria	Pseudomonadales	Psychrobacter arcticus 273-4 T	99	99.03	Psychrobacter proteolyticus HAMBI_2948	99	90.34
	Vibrio casei FME29	Proteobacteria	Gammaproteobacteria	Vibrionales	Vibrio casei DSM 22364 T	99	98.91	Vibrio casei DSM 22364 T	100	100
