## Supplementary material for "Unraveling the world of halophilic and halotolerant bacteria in cheese by combining cultural, genomic and metagenomic approaches": Table S2

### Sheet: Feuil1
	Species	Strain	No of contigs	Size (base pairs)	GC content (%)	N50a	L50b	Number of subsystems	Number of coding sequences	Number of RNAs	Accesion
Gram-positive strains	Brachybacterium sp.	FME24	67	4811703	69.3	240808	8	296	4540	51	JABUXV000000000
	Brachybacterium tyrofermentans	FME25	108	4609434	70.0	165603	12	285	4364	56	JABUXW000000000
	Brevibacterium aurantiacum	FME34	65	4124821	62.8	199214	7	302	3869	52	JABUXX000000000
	Brevibacterium aurantiacum	FME43	85	4167564	62.8	169753	8	306	3925	52	JABUXY000000000
	Brevibacterium aurantiacum	FME45	115	4191006	62.8	153278	8	304	3987	53	JABUXZ000000000
	Brevibacterium aurantiacum	FME48	75	3975013	62.9	192326	7	305	3698	53	JABUYA000000000
	Brevibacterium aurantiacum	FME49	92	4096764	62.8	198846	7	307	3833	53	JABUYB000000000
	Brevibacterium aurantiacum	FME9	60	4084029	62.7	194502	7	305	3811	53	JABUYC000000000
	Brevibacterium sp.	FME17	87	4439845	62.2	160515	9	305	4256	52	JABUYD000000000
	Brevibacterium sp.	FME37	65	4321034	62.1	216643	7	312	4133	54	JABUYE000000000
	Corynebacterium casei	FME59	90	3041289	55.4	106800	8	261	2926	54	JABUYG000000000
	Glutamicibacter arilaitensis	FME22	183	3760962	59.3	63743	18	300	3784	64	JABUYH000000000
	Carnobacaterium mobile	FME4	98	2542362	36.7	53528	14	231	2471	43	JABUYF000000000
	Marinilactibacillus psychrotolerans	FME56	473	2534696	35.5	30687	26	228	2555	48	JABUYJ000000000
	Oceanobacillus orcorhynchi	FME55	76	4914074	38.8	153756	10	362	5127	66	JABUYK000000000
	Staphylococcus equorum	FME18	25	2676219	32.9	461095	3	288	2588	51	JABUYO000000000
	Staphylococcus equorum	FME19	57	2849813	33.0	410660	3	292	2774	51	JABUYP000000000
	Staphylococcus equorum	FME58	33	2776149	32.9	308559	4	289	2738	34	JABUYQ000000000
	Staphylococcus vitulinus	FME39	141	2655894	32.7	38983	15	293	2715	44	JABUYR000000000
	Staphylococcus succinus	FME10	18	2722055	32.8	554036	2	296	2585	51	JABUYS000000000
Gram-negative strains	Advenella sp.	FME57	59	4738585	54.7	221123	8	345	4886	41	JABUXU000000000
	Hafnia alvei	FME31	99	4876576	48.9	188191	8	401	4749	71	JABUYI000000000
	Halomonas sp.	FME1	57	3858166	53.8	227665	7	352	3696	45	RRZD00000000
	Halomonas sp.	FME16	62	3710911	53.9	157431	7	364	3606	59	RRZC00000000
	Halomonas sp.	FME20	194	4221656	54.2	67999	20	366	4065	63	RRZB00000000
	Proteus sp.	FME41	83	4176124	38.0	182411	8	366	3863	77	JABUYL000000000
	Pseudoalteromonas prydzensis	FME14	243	4899689	41.0	56441	29	358	4635	61	RRZA00000000
	Pseudoalteromonas nigrifaciens	FME53	232	4279332	39.8	55370	27	356	4092	62	RRYZ00000000
	Pseudomonas lundensis	FME52	230	5279217	58.2	60527	28	383	5193	59	JABUYM000000000
	Pseudomonas sp.	FME51	57	4786847	54.2	360315	5	374	4621	63	JABUYN000000000
	Psychrobacter sp.	FME13	419	3708697	41.8	20335	50	286	3557	47	RRYV00000000
	Psychrobacter sp.	FME2	59	3367099	42.7	154167	7	287	3007	47	RRYY00000000
	Psychrobacter sp.	FME5	295	3373895	42.8	24719	38	284	3117	45	RRYX00000000
	Psychrobacter sp.	FME6	268	3361643	42.8	30966	35	277	3067	45	RRYW00000000
	Vibrio casei	FME29	115	3833673	40.5	106021	11	352	3631	64	JABUYT000000000
	aN50 is the length of contigs that collectively cover at least 50% of the assembly.
	bL50 is the number of contigs equal to or longer than N50.
