## Supplementary material for "Unraveling the world of halophilic and halotolerant bacteria in cheese by combining cultural, genomic and metagenomic approaches": Table S3

### Sheet: S4 ANIs
	Brachybacterium sp. FME24	Brachybacterium sp. FME25	Brachybacterium tyrofermentans CNRZ926T	Brachybacterium alimentarium 908_11
Brachybacterium sp. FME24		82.38	83.17	81.28
Brachybacterium sp. FME25			95.89	82.78
Brachybacterium tyrofermentans CNRZ926T				84.99
Brachybacterium alimentarium 908_11
	Brevibacterium sp. FME17	Brevibacterium sp. FME37	Brevibacterium sp. 239c	Brevibacterium antiquum CNRZ 918	Brevibacterium sandarakinum DSM 22082T	Brevibacterium aurantiacum ATCC 9175T
Brevibacterium sp. FME17		97.93	97.09	85.47	84.58	85.7
Brevibacterium sp. FME37			97.38	85.76	84.65	86.18
Brevibacterium sp. 239c				85.53	84.52	85.33
Brevibacterium antiquum CNRZ 918					85.42	86.72
Brevibacterium sandarakinum DSM 22082T						85.21
Brevibacterium aurantiacum ATCC 9175T
	Advenella sp. FME57	Advenella kashmirensis 3T5F	Advenella incenata DSM 23814T	Advenella kashmirensis WT001T	Advenella mimigardefordensis DPN7T	Advenella sp. S44
Advenella sp. FME57		98.57	90.42	88.68	84.4	83.92
Advenella kashmirensis 3T5F			90.57	89	84.19	83.81
Advenella incenata DSM 23814T				88.89	83.85	82.77
Advenella kashmirensis WT001T					83.81	82.5
Advenella mimigardefordensis DPN7T						80.47
Advenella sp. S44
	Halomonas sp. FME16	Halomonas sp. JB380	Halomonas sp. 1M45	Halomonas sp. FME20	Halomonas zhanjiangensis DSM 21076T	Halomonas songnenensis CGMCC 1.12152	Halomonas sp. JCM 18142
Halomonas sp. FME16		97.46	95.89	82.24	82.23	78.6	80.44
Halomonas sp. JB380			95.01	81.93	82.18	78.59	80.11
Halomonas sp. 1M45				82.61	82.52	78.68	80.47
Halomonas sp. FME20					93.22	79.48	81.62
Halomonas zhanjiangensis DSM 21076T						79.76	81.98
Halomonas songnenensis CGMCC 1.12152							80.97
Halomonas sp. JCM 18142
	Halomonas sp. FME1	Halomonas sp. JB37	Halomonas sp. KO116	Halomonas titanicae BH1T	Halomonas boliviensis LC1T	Halomonas ventosae NRS2HaP1
Halomonas sp. FME1		99.27	79.64	79.69	79.97	79.78
Halomonas sp. JB37			79.73	79.78	79.98	79.84
Halomonas sp. KO116				85.33	84.17	85.91
Halomonas titanicae BH1T					86.63	87.76
Halomonas boliviensis LC1T						86.93
Halomonas ventosae NRS2HaP1
	Proteus sp. FME41	Proteus vulgaris ATCC 49132	Proteus cibarius JCM 30699T	Proteus hauseri ATCC 700826T	Proteus mirabilis ATCC 29906T
Proteus sp. FME41		88.28	88.62	82.91	82.26
Proteus vulgaris ATCC 49132			89.42	82.75	82.12
Proteus cibarius JCM 30699				82.94	82.36
Proteus hauseri ATCC 700826T					81.3
Proteus mirabilis ATCC 29906T
	Pseudomonas sp. FME51	Pseudomonas litoralis 2SM5T	Pseudomonas bauzanensis DSM 22558T	Pseudomonas saudimassiliensis 12M76 airT	Pseudomonas sp. MYb185	Pseudomonas formosensis JCM 18415T
Pseudomonas sp. FME51		87.7	82.28	80.67	80.54	77.67
Pseudomonas litoralis 2SM5T			82.37	81.24	80.87	78.08
Pseudomonas bauzanensis DSM 22558T				83.42	81.88	79.55
Pseudomonas saudimassiliensis 12M76 airT					81.29	79.58
Pseudomonas sp. MYb185						80.12
Pseudomonas formosensis JCM 18415T
	Pe. nigrifaciens FME53	Pe. nigrifaciens NCTC 10691T	Pe. translucida KMM 520T	Pe. arctica A37-1-2T	Pe. distincta ATCC 700518T	Pe. prydzensis FME14	Pe. prydzensis DSM 14232T	Pe. elyakovii ATCC 700519T	Pe. mariniglutinosa KCTC 22327	Pe. haloplanktis ATCC 14393T
Pe. nigrifaciens FME53		98.31	96.12	81.21	80.81	76.71	76.09	70.28	75.58	75.72
Pe. nigrifaciens NCTC 10691T			95.86	81.28	80.64	76.58	76	70.6	75.72	75.83
Pe. translucida KMM 520T				80.75	80.62	76.07	75.76	70.59	75.56	75.85
Pe. arctica A37-1-2T					93.31	76.22	75.8	70.51	75.44	75.43
Pe. distincta ATCC 700518T						75.78	75.45	70.44	75.2	75.17
Pe. prydzensis FME14							95.97	70.38	85.31	85.27
Pe. prydzensis DSM 14232T								70.2	85.49	85.42
Pe. elyakovii ATCC 700519T									70.07	70.15
Pe. mariniglutinosa KCTC 22327										99.98
Pe. haloplanktis ATCC 14393T
	Psychrobacter sp. FME2	Psychrobacter immobilis DSM 7229T	Psychrobacter cibarius JG-219T	Psychrobacter glacincola BNF20	Psychrobacter sp. JCM 18902	Psychrobacter sp. P11F6
Psychrobacter sp. FME2		95.4	95.58	95.42	95.23	95.49
Psychrobacter immobilis DSM 7229T			95.45	95.66	95.77	95.66
Psychrobacter cibarius JG-219				95.67	95.52	95.59
Psychrobacter glacincola BNF20					95.53	95.64
Psychrobacter sp. JCM 18902						95.63
Psychrobacter sp. P11F6
	Psychrobacter sp. FME5	Psychrobacter sp. FME6	Psychrobacter sp. FME13	Psychrobacter faecalis Iso-46T	Psychrobacter fozii CECT 5889	Psychrobacter aquaticus CMS 56T	Psychrobacter pacificensis DSM 23406T
Psychrobacter sp. FME5		98.28	80.87	80.67	79.48	79.85	78.88
Psychrobacter sp. FME6			80.56	80.5	79.38	79.71	78.72
Psychrobacter sp. FME13				79.42	82.67	79.28	79.26
Psychrobacter faecalis Iso-46T					78.24	78.63	78.2
Psychrobacter fozii CECT 5889						79.82	79.09
Psychrobacter aquaticus CMS 56T							79.21
Psychrobacter pacificensis DSM 23406T
