## Supplementary material for "Unraveling the world of halophilic and halotolerant bacteria in cheese by combining cultural, genomic and metagenomic approaches": Table S4

### Sheet: B. aurantiacum and S. equorum
Species	Strain	Graph Reference	Source	Country	Bioproject	BioSample	GenBank accession number	No of contigs	Size (bp)	Min contig size (bp)	Authors
B. aurantiacum	FME9	Ba_FME9	Cheese rind	France	PRJNA501839	SAMN15150938	JABUYC000000000	60	4084029	327	This study
B. aurantiacum	FME34	Ba_FME34	Cheese rind	France	PRJNA501839	SAMN15150933	JABUXX000000000	65	4124821	301	This study
B. aurantiacum	FME43	Ba_FME43	Cheese rind	France	PRJNA501839	SAMN15150934	JABUXY000000000	85	4167564	302	This study
B. aurantiacum	FME45	Ba_FME45	Cheese rind	France	PRJNA501839	SAMN15150935	JABUXZ000000000	115	4191006	307	This study
B. aurantiacum	FME48	Ba_FME48	Cheese rind	France	PRJNA501839	SAMN15150936	JABUYA000000000	75	3975013	315	This study
B. aurantiacum	FME49	Ba_FME49	Cheese rind	France	PRJNA501839	SAMN15150937	JABUYB000000000	92	4096764	347	This study
B. aurantiacum	6 (3)	Ba_6_3	Cheese	France	PRJNA224116	SAMEA103892641	FXYZ01000001	91	4162132	1028	[1]
B. aurantiacum	8 (6)	Ba_8_6	Cheese	France	PRJNA224116	SAMEA103892642	FXZI01000001	97	4455163	1002	[1]
B. aurantiacum	ATCC 9175	Ba_ATCC_9175	Cheese	France	PRJNA224116	SAMEA103737418	FXZB00000000	70	4147494	1029	[1]
B. aurantiacum	CNRZ 920	Ba_CNRZ_920	Cheese	France	PRJEB19800	SAMEA103586668	FXZG00000000	73	3991882	1049	[1]
B. aurantiacum	SMQ-1335	Ba_SMQ_1335	Industrial dairy strain	Canada	PRJNA340866	SAMN05714647	CP017150	1	4209935	4209935	de Melo et al. (direct submission)
B. aurantiacum	SMQ-1419	Ba_SMQ_1419	Cheese	Canada	PRJNA421979	SAMN08162086	CP025333	1	4038634	4038634	[2]
B. aurantiacum	SMQ-1420	Ba_SMQ_1420	Cheese	Canada	PRJNA421981	SAMN08162094	CP025334	1	4328723	4328723	[2]
B. aurantiacum	SMQ-1418	Ba_SMQ_1418	Cheese	Canada	PRJNA421978	SAMN08162084	CP025331	1	4193206	4193206	[2]
B. aurantiacum	SMQ-1417	Ba_SMQ_1417	Cheese	Canada	PRJNA421977	SAMN08162081	CP025330	1	4424341	4424341	[2]
B. aurantiacum	SMQ-1421	Ba_SMQ_1421	Cheese	Canada	PRJNA421980	SAMN08162087	CP025332	1	4085228	4085228	[2]
B. aurantiacum	341_13	Ba_341_13	Cheese rind	Spain	PRJNA387187	SAMN07141149	NRHB00000000	45	3875658	1080	[3]
B. aurantiacum	876_7	Ba_876_7	Cheese rind	France	PRJNA387187	SAMN07141152	QPGD00000000	52	4107072	1139	[3]
B. aurantiacum	JB5	Ba_JB5	Cheese rind	USA	PRJNA387187	SAMN07141170	NRGX00000000	1	4310614	4310614	[3]
B. aurantiacum	962_8	Ba_962_8	Cheese rind	USA	PRJNA387187	SAMN07141156	NRGQ00000000	68	4182269	1002	[3]
B. aurantiacum	947_7	Ba_947_7	Cheese rind	USA	PRJNA387187	SAMN07141155	NRGP00000000	58	4099087	1000	[3]
B. aurantiacum	908_7	Ba_908_7	Cheese rind	France	PRJNA387187	SAMN07141154	QPGE00000000	59	3994456	1052	[3]
B. aurantiacum	738_8	Ba_738_8	Cheese rind	USA	PRJNA387187	SAMN07141150	NRHA00000000	56	4128221	1034	[3]
B. aurantiacum	862_7	Ba_862_7	Cheese rind	USA	PRJNA387187	SAMN07141151	QPGC00000000	103	4058475	1002	[3]
B. aurantiacum	900_6	Ba_900_6	Cheese rind	France	PRJNA387187	SAMN07141153	NRGO00000000	58	4029828	1122	[3]
Species	Strain	Graph Reference	Source	Country	Bioproject	BioSample	GenBank accession number	No of contigs	Size (bp)	Min contig size (bp)	Authors
S. equorum	FME18	Se_FME18	Cheese rind	France	PRJNA501839	SAMN15150950	JABUYO000000000	25	2676219	308	This study
S. equorum	FME19	Se_FME19	Cheese rind	France	PRJNA501839	SAMN15150951	JABUYP000000000	57	2849813	302	This study
S. equorum	FME58	Se_FME58	Cheese rind	France	PRJNA501839	SAMN15150952	JABUYQ000000000	33	2776149	387	This study
S. equorum equorum	Mu2	Se_Mu2	Cheese rind	France	PRJEA88899	SAMEA2272469	CAJL01000030	62	2927855	223	[4]
S. equorum	908_10	Se_908_10	Cheese rind	France	PRJNA301343	SAMN04244248	LNPY00000000	30	2927171	658	[4]
S. equorum	876_5	Se_876_5	Cheese rind	France	PRJNA301343	SAMN07333888	NMOI00000000	54	2820997	236	[4]
S. equorum	900_4	Se_900_4	Cheese rind	France	PRJNA301343	SAMN04244257	LNDI00000000	73	2881045	230	[4]
S. equorum	862_5	Se_862_5	Cheese rind	USA	PRJNA301343	SAMN04244252	LNMY00000000	53	2957130	220	[4]
S. equorum	962_6	Se_962_6	Cheese rind	USA	PRJNA301343	SAMN04244251	LNQA00000000	87	2909961	208	[4]
S. equorum	947_12	Se_947_12	Cheese rind	USA	PRJNA301343	SAMN04244250	LNPZ00000000	52	2909320	203	[4]
S. equorum	738_7	Se_738_7	Cheese rind	USA	PRJNA301343	SAMN04244247	LNPX00000000	117	3070780	229	[4]
S. equorum	341_10	Se_341_10	Cheese rind	Spain	PRJNA301343	SAMN04244258	LNND00000000	64	2765265	220	[4]
S. equorum	BC9	Se_BC9	Cheese rind	USA	PRJNA301343	SAMN04244255	LNNB00000000	46	2899774	221	[4]
S. equorum linens	DSM 15097	Se_DSM_15097	Cheese rind	Germany	PRJNA339206	SAMN05978022	PPQL00000000	101	2768268	269	[4]
S. equorum	OffWhite_SAM	Se_White_SAM	Cheese rind	France	PRJNA301343	SAMN04244254	LNNA00000000	47	2821632	517	[4]
S. equorum	White_SAM	Se_OffWhite_SAM	Cheese rind	France	PRJNA301343	SAMN04244253	LNMZ00000000	90	2847069	576	[4]
S. equorum	BC3	Se_BC3	Cheese rind	USA	PRJNA301343	SAMN04244256	LNNC00000000	84	2757703	506	[4]
S. equorum	UMC-CNS-924	Se_UMC_CNS924	Milk	USA	PRJNA211360	SAMN02471902	AVBD00000000	39	2700865	293	Calcutt et al. (direct submission)
S. equorum	KS1039	Se_KS1039	Salted fermented food	South Korea	PRJNA299343	SAMN04196999	CP013114	1	2822193	2822193	Jeong et al. (direct submission)
S. equorum	C2014	Se_C2014	Salted fermented food	South Korea	PRJNA306198	SAMN04363544	CP013714	6	2930519	7313	Jeong et al. (direct submission)
S. equorum	KM1031	Se_KM1031	Salted fermented food	South Korea	PRJNA306199	SAMN04364120	CP013980	4	2792203	2638	Jeong et al. (direct submission)
S. equorum	RE2.35	Se_RE2.35	Rice seed	India	PRJNA316783	SAMN04590070	LWJU00000000	98	2687155	586	Chaudhry et al. (direct submission)
S. equorum	RE2.24	Se_RE2.24	Rice seed	India	PRJNA316783	SAMN04590068	LWJS00000000	142	2874390	505	Chaudhry et al. (direct submission)
S. equorum	RE2.40	Se_RE2.40	Rice seed	India	PRJNA316783	SAMN04590072	LWJW00000000	91	2783269	613	Chaudhry et al. (direct submission)
S. equorum	SNUC 2835	Se_SNUC_2835	Bovine	Canada	PRJNA342349	SAMN06173018	QXSF00000000	194	2749917	212	Naushad (direct submission)
S. equorum	SNUC 3944	Se_SNUC_3944	Bovine	Canada	PRJNA342349	SAMN06173019	PYYI00000000	313	2920986	380	Naushad (direct submission)
S. equorum	SNUC 1644	Se_SNUC_1644	Bovine	Canada	PRJNA342349	SAMN06173015	PYYK00000000	303	2874640	204	Naushad (direct submission)
S. equorum	SNUC 2121	Se_SNUC_2121	Bovine	Canada	PRJNA342349	SAMN06173017	PYYJ00000000	337	2789163	202	Naushad (direct submission)
S. equorum	SNUC 5474	Se_SNUC_5474	Bovine	Canada	PRJNA342349	SAMN06173021	PYYG00000000	113	2730474	212	Naushad (direct submission)
S. equorum	SNUC 4019	Se_SNUC_4019	Bovine	Canada	PRJNA342349	SAMN06173020	PYYH00000000	163	2719872	386	Naushad (direct submission)
S. equorum	SNUC 115	Se_SNUC_115	Bovine	Canada	PRJNA342349	SAMN06173006	QXSK00000000	197	2797521	212	Naushad (direct submission)
S. equorum	SNUC 1937	Se_SNUC_1937	Bovine	Canada	PRJNA342349	SAMN06173016	QXSG00000000	172	2738866	207	Naushad (direct submission)
S. equorum	SNUC 1023	Se_SNUC_1023	Bovine	Canada	PRJNA342349	SAMN06173014	QXSH00000000	184	2709348	203	Naushad (direct submission)
S. equorum	SNUC 5082	Se_SNUC_5082	Bovine	Canada	PRJNA342349	SAMN06173022	PYYF00000000	49	2765966	207	Naushad (direct submission)
S. equorum	SNUC 742	Se_SNUC_742	Bovine	Canada	PRJNA342349	SAMN06173013	PYYL00000000	163	2707883	213	Naushad (direct submission)
S. equorum	SNUC 144	Se_SNUC_144	Bovine	Canada	PRJNA342349	SAMN06173008	PYYO00000000	157	2707401	225	Naushad (direct submission)
S. equorum	SNUC 476	Se_SNUC_476	Bovine	Canada	PRJNA342349	SAMN06173011	PYYM00000000	319	2879564	209	Naushad (direct submission)
S. equorum	SNUC 193	Se_SNUC_193	Bovine	Canada	PRJNA342349	SAMN06173009	PYYN00000000	66	2660622	209	Naushad (direct submission)
S. equorum	SNUC 116	Se_SNUC_116	Bovine	Canada	PRJNA342349	SAMN06173007	PYYP00000000	151	2767656	205	Naushad (direct submission)
S. equorum	SNUC 614	Se_SNUC_614	Bovine	Canada	PRJNA342349	SAMN06173012	QXSI00000000	158	2759429	206	Naushad (direct submission)
S. equorum	NCTC12414	Se_NCTC12414	Horse skin	Belgium	PRJEB6403	SAMEA103980427	UHDI01000001	4	2758007	6077	Schleifer et al. (direct submission)
S. equorum equorum	G8HB1	Se_G8HB1	Human associated	India	PRJNA275686	SAMN03352179	LAKE00000000	22	2799869	507	Nair et al. (direct submission)
S. equorum	AR8-13	Se_AR8_13	Insect	China	PRJNA338661	SAMN05560422	MDJP00000000	64	2746763	504	Pei et al. (direct submission)
References
1. Pham, N.P., et al., Comparative genomic analysis of Brevibacterium strains: insights into key genetic determinants involved in adaptation to the cheese habitat. Bmc Genomics, 2017. 18.
2. Levesque, S., et al., Mobilome of Brevibacterium aurantiacum Sheds Light on Its Genetic Diversity and Its Adaptation to Smear-Ripened Cheeses. Frontiers in Microbiology, 2019. 10.
3. Bonham, K.S., B.E. Wolfe, and R.J. Dutton, Extensive horizontal gene transfer in cheese-associated bacteria. Elife, 2017. 6.
4. Kastman, E.K., et al., Biotic Interactions Shape the Ecological Distributions of Staphylococcus Species. Mbio, 2016. 7(5).
