## Supplementary material for "Unraveling the world of halophilic and halotolerant bacteria in cheese by combining cultural, genomic and metagenomic approaches": Table S5

### Sheet: Cheese metadata
This study ID	Cheese Technology	RindType	Country	Region or State	Animal	Sequencing Technology	Repository	Accesion	Reference
1	Lactic paste	Washed	France	Bourgogne Champagne	Cow	Illumina	SRA	SRR12103075	This study
2	Lactic paste	Washed	France	Bourgogne Champagne	Cow	Illumina	SRA	SRR12103074	This study
3	Unpressed uncooked soft	Washed	France	Alsace-Lorraine	Cow	Illumina	SRA	SRR12103073	This study
4	Pressed uncooked soft	Washed	France	Savoie	Cow	Illumina	SRA	SRR12103072	This study
5	Pressed uncooked semihard	Washed	France	Aquitane Midi-Pyrenées	Ewe	Illumina	SRA	SRR12103071	This study
6	Lactic paste	Washed	France	Méditerranée	Ewe	Illumina	SRA	SRR12103070	This study
7	Blue cheese	Natural	France	Auvergne	Cow	Illumina	SRA	SRR12103069	This study
8	Pressed uncooked soft	Natural	France	Auvergne	Cow	Illumina	SRA	SRR12103068	This study
9	Pressed uncooked soft	Natural	France	Franche-Comté	Cow	Illumina	SRA	SRR12103067	This study
10	Lactic paste	Bloomy	France	Méditerranée	Goat	Illumina	SRA	SRR12103066	This study
11	Unknown	Natural	USA	Connecticut	Cow	Illumina	MG-RAST	4.52448e+06	1
12	Unknown	Washed	France	Burgundy-Champagne	Cow	Illumina	MG-RAST	4.52448e+06	1
13	Unknown	Bloomy	France	Savoie	Goat	Illumina	MG-RAST	4.52448e+06	1
14	Unknown	Bloomy	France	Normandy	Cow	Illumina	MG-RAST	4.52449e+06	1
15	Unknown	Washed	Ireland	Co._Cork	Cow	Illumina	MG-RAST	4.52449e+06	1
16	Unknown	Washed	France	Doubs_county	Cow	Illumina	MG-RAST	4.52449e+06	1
17	Unknown	Natural	England	Nottinghamshire	Cow	Illumina	MG-RAST	4.52449e+06	1
18	Unknown	Bloomy	England	Somerset	Goat	Illumina	MG-RAST	4.52449e+06	1
19	Unknown	Natural	USA	Vermont	Cow	Illumina	MG-RAST	4.52449e+06	1
20	Unknown	Natural	USA	Vermont	Cow	Illumina	MG-RAST	4.52449e+06	1
21	Unknown	Natural	USA	Massachusetts	Cow	Illumina	MG-RAST	4.52449e+06	1
22	Unknown	Washed	USA	California	Cow	Illumina	MG-RAST	4.52449e+06	1
23	Unknown	Washed	USA	Virginia	Cow	Illumina	MG-RAST	4.5245e+06	1
24	Unknown	Washed	France	Auvergne	Cow	Illumina	MG-RAST	4.5245e+06	1
25	Unknown	Natural	France	Auvergne	Cow	Illumina	MG-RAST	4.5245e+06	1
26	Unknown	Natural	Spain	Catalunya	Goat	Illumina	MG-RAST	4.5245e+06	1
27	Unknown	Washed	USA	Vermont	Cow	Illumina	MG-RAST	4.5245e+06	1
28	Unknown	Washed	Switzerland	Tufertschwil	Cow	Illumina	MG-RAST	4.5245e+06	1
29	Unknown	Natural	USA	Vermont	Goat	Illumina	MG-RAST	4.5245e+06	1
30	Unknown	Washed	France	Rhone-Alpes	Cow	Illumina	MG-RAST	4.5245e+06	1
31	Unknown	Bloomy	Italy	Piedmont	Sheep	Illumina	MG-RAST	4.5245e+06	1
32	Unknown	Washed	USA	Wisconsin	Cow	Illumina	MG-RAST	4.52451e+06	1
33	Blue cheese	Natural	France	Auvergne	Cow	SOLiD	SRA	SAMEA7202606	This study
34	Blue cheese	Natural	France	Auvergne	Cow	SOLiD	SRA	SAMEA7202608	This study
35	Blue cheese	Natural	France	Midi-Pyrenees	Cow	SOLiD	SRA	SAMEA7202610	This study
36	Blue cheese	Natural	France	Auvergne	Cow	SOLiD	SRA	SAMEA7202612	This study
37	Blue cheese	Natural	France	Auvergne	Cow	SOLiD	SRA	SAMEA7202614	This study
38	Blue cheese	Natural	Italy	Lombardia	Cow	SOLiD	SRA	SAMEA7202617	This study
39	Blue cheese	Natural	Italy	Lombardia	Cow	SOLiD	SRA	ERS627441	2
40	Blue cheese	Natural	France	Midi-Pyrenees	Ewe	SOLiD	SRA	SAMEA7202618	This study
41	Unpressed uncooked soft	Bloomy	France	Brie	Cow	SOLiD	SRA	SAMEA7202619	This study
42	Unpressed uncooked soft	Bloomy	France	Brie	Cow	SOLiD	SRA	SAMEA7202620	This study
43	Unpressed uncooked soft	Bloomy	France	Brie	Cow	SOLiD	SRA	SAMEA7202621	This study
44	Unpressed uncooked soft	Bloomy	France	Normandie	Cow	SOLiD	SRA	SAMEA7202623	This study
45	Unpressed uncooked soft	Bloomy	France	Normandie	Cow	SOLiD	SRA	SAMEA7202625	This study
46	Unpressed uncooked soft	Bloomy	France	Champagne	Cow	SOLiD	SRA	SAMEA7202626	This study
47	Unpressed uncooked soft	Bloomy	France	Normandie	Cow	SOLiD	SRA	SAMEA7202627	This study
48	Unpressed uncooked soft	Bloomy	France	Poitou	Goat	SOLiD	SRA	SAMEA7202628	This study
49	Unpressed uncooked soft	Bloomy	France	Centre-Val de Loire	Goat	SOLiD	SRA	SAMEA7202629	This study
50	Lactic paste	Washed	France	Bourgogne Champagne	Cow	SOLiD	SRA	ERS627440	2
51	Unpressed uncooked soft	Washed	France	Alsace	Cow	SOLiD	SRA	SAMEA7202631	This study
52	Unpressed uncooked soft	Washed	France	Normandie	Cow	SOLiD	SRA	ERS627442	2
53	Pressed cooked hard	Natural	France	Savoie	Cow	SOLiD	SRA	SAMEA7202632	This study
54	Pressed cooked hard	Natural	France	Franche-Comté	Cow	SOLiD	SRA	SAMEA7202634	This study
55	Pressed cooked hard	Natural	France	Franche-Comté	Cow	SOLiD	SRA	SAMEA7202635	This study
56	Pressed cooked hard	Natural	France	Hauts-de-France	Cow	SOLiD	SRA	SAMEA7202636	This study
57	Pressed cooked hard	Natural	France	Hauts-de-France	Cow	SOLiD	SRA	SAMEA7202637	This study
58	Pressed cooked hard	Natural	Italy	Toscane	Cow	SOLiD	SRA	SAMEA7202638	This study
59	Pressed uncooked semihard	Natural	France	Auvergne	Cow	SOLiD	SRA	SAMEA7202639	This study
60	Pressed uncooked semihard	Natural	France	Auvergne	Cow	SOLiD	SRA	SAMEA7202640	This study
61	Pressed uncooked semihard	Natural	France	Aquitane Midi-Pyrenées	Ewe	SOLiD	SRA	SAMEA7202641	This study
62	Pressed uncooked semihard	Natural	France	Aquitane Midi-Pyrenées	Ewe	SOLiD	SRA	SAMEA7202642	This study
63	Pressed uncooked soft	Natural	Spain	Unknown	Cow	SOLiD	SRA	SAMEA7202644	This study
64	Pressed uncooked soft	Natural	France	Aveyron	Cow	SOLiD	SRA	SAMEA7202645	This study
65	Pressed uncooked soft	Natural	France	Franche-Comté	Cow	SOLiD	SRA	SAMEA7202646	This study
66	Pressed uncooked soft	Natural	France	Unknown	Cow	SOLiD	SRA	SAMEA7202647	This study
67	Pressed uncooked soft	Natural	France	Savoie	Cow	SOLiD	SRA	SAMEA7202648	This study
68	Pressed uncooked soft	Natural	France	Savoie	Cow	SOLiD	SRA	SAMEA7202649	This study
69	Pressed uncooked soft	Washed	France	Auvergne	Cow	SOLiD	SRA	SAMEA7202650	This study
70	Pressed uncooked soft	Washed	France	Auvergne	Cow	SOLiD	SRA	SAMEA7202652	This study
71	Pressed uncooked soft	Washed	France	Auvergne	Cow	SOLiD	SRA	SAMEA7202653	This study
72	Pressed uncooked semihard	Natural	France	Auvergne	Cow	SOLiD	SRA	SAMEA7202654	This study
73	Pressed uncooked semihard	Natural	France	Savoie	Cow	SOLiD	SRA	SAMEA7202655	This study
74	Pressed uncooked semihard	Natural	France	Savoie	Cow	SOLiD	SRA	SAMEA7202656	This study
1. Wolfe, B. E., Button, J. E., Santarelli, M. & Dutton, R. J. Cheese rind communities provide tractable systems for in situ and in vitro studies of microbial diversity. Cell 158, 422-433, doi:10.1016/j.cell.2014.05.041 (2014).
2. Almeida, M., et al., Construction of a dairy microbial genome catalog opens new perspectives for the metagenomic analysis of dairy fermented products. Bmc Genomics, 15(1):1101. doi: 10.1186/1471-2164-15-1101 (2014)
